# Lectin-Assisted Imaging Mass Cytometry (Lectin-IMC) Enables Spatial Validation of Disease-Associated Glyco-Niches within a Multimodal Glycoprotein Analysis Framework

**DOI:** 10.64898/2026.09.19.752828

**Authors:** Chiaki Nagai-Okatani, Umeko Horiuchi, Patcharaporn Boottanun, Kei Miyako, Atsushi Kuno

**Author notes:** Correspondence (C.N-O.).

## Abstract

Understanding the pathological significance of protein glycosylation and translating disease-associated glycan alterations into diagnostic and therapeutic opportunities require integrated analysis of glycans, their carrier glycoproteins, and spatial context. Here, we present an expanded multimodal glycoprotein analysis framework incorporating lectin-assisted imaging mass cytometry (Lectin-IMC) for stepwise discovery and spatial validation of disease-associated glyco-niches. Disease-associated glycans identified by laser microdissection–assisted lectin microarray (LMD-LMA) tissue glycome mapping are spatially evaluated by Lectin-IMC in relation to cell types and tissue microenvironments, and candidate carrier glycoproteins identified by MS-based glycoproteomics are subsequently incorporated for higher-order evaluation of glycan–protein–cell type relationships. Multiplex panel design is guided by LMA-based assessment of lectin–lectin interactions and biologically informed probe selection. Using a dilated cardiomyopathy model, we constructed a five-lectin panel centered on Wisteria floribunda agglutinin (WFA), which recognizes fibrosis-associated asialo N-glycans identified previously. Glycan-dependent WFA detection was validated by competitive inhibition and PNGase F treatment, and WFA-reactive glycans were spatially associated with fibrotic regions containing ACTA2⁺VIM⁺ myofibroblast-like cells. Among six extracellular matrix glycoprotein candidates identified in WFA-binding fractions, periostin showed the strongest spatial correspondence with WFA-positive regions by pixel-based quantitative analysis and was further associated with ACTA2⁺VIM⁺WFA⁺ fibrotic microenvironments. The optimized Lectin-IMC panel was also transferable to a human FFPE cardiomyopathy specimen. Collectively, Lectin-IMC provides intuitive spatial visualization and interpretability of glycan–protein–cell type relationships and serves as an on-tissue spatial validation and prioritization layer within an iterative multimodal framework in which spatially defined glyco-niches can guide subsequent proteomic or glycoproteomic discovery.
