## Supporting Tables for "Lectin-Assisted Imaging Mass Cytometry (Lectin-IMC) Enables Spatial Validation of Disease-Associated Glyco-Niches within a Multimodal Glycoprotein Analysis Framework"

### Sheet: Table S1
Table S1. Abbreviations and carbohydrate specificities of 45 lectins immobilized on the LMA.
These 45 lectins are immobilized on the lectin array chip LecChip Ver. 1.0.
Binding specificities are based on Lectin Frontier Database (LfDB; https://acgg.asia/lfdb2).
	Lectin	Origin	Binding specificity
1	LTL	Lotus tetragonolobus	Fucα1-3GlcNAc, Sia-Lex and Lex
2	PSA	Pisum sativum	Fucα1-6GlcNAc and α-Man
3	LCA	Lens culinaris	Fucα1-6GlcNAc, α-Man and α-Glc
4	UEA-I	Ulex europaeus	Fucα1-2LacNAc
5	AOL	Aspergillus oryzae	Terminal α-Fuc, Sia-Lex and Lex
6	AAL	Aleuria aurantia	Terminal α-Fuc, Sia-Lex and Lex
7	MAL-I	Maackia amurensis	Siaα2-3Gal
8	SNA	Sambucus nigra	Siaα2-6Gal/GalNAc
9	SSA	Sambucus sieboldiana	Siaα2-6Gal/GalNAc
10	TJA-I	Trichosanthes japonica	Siaα2-6Galβ1-4GlcNAcβ-R
11	PHA(L)	Phaseolus vulgaris	Tri- and tetra-antennary complex-type N-glycan
12	ECA	Erythrina cristagalli	Lac/LacNAc
13	RCA120	Ricinus communis	Lac/LacNAc
14	PHA(E)	Phaseolus vulgaris	NA2 and bisecting GlcNAc
15	DSA	Datura stramonium	(GlcNAc)n, polyLacNAc and LacNAc (NA3, NA4)
16	GSL-II	Griffonia simplicifolia	Agalactosylated N-glycan
17	NPA	Narcissus pseudonarcissus	Non-substituted α1-6Man
18	ConA	Canavalia ensiformis	α-Man (inhibited by presence of bisecting GlcNAc)
19	GNA	Galanthus nivalis	Non-substituted α1-6Man
20	HHL	Hippeastrum hybrid	Non-substituted α1-6Man
21	ACG	Agrocybe cylindracea	Siaα2-3Galβ1-4GlcNAc
22	TxLC-I	Tulipa gesneriana	Man3, bi- and tri-antennary complex-type N-glycan, GalNAc
23	BPL	Bauhinia purpurea alba	Galβ1-3GalNAc and NA3, NA4
24	TJA-II	Trichosanthes japonica	Fucα1-2Gal, β-GalNAc > NA3, NA4
25	EEL	Euonymus europaeus	Galα1-3[Fucα1-2Gal] > Galα1-3Gal
26	ABA	Agaricus bisporus	Galβ1-3GalNAcα-Thr/Ser (T) and sialyl-T
27	LEL	Lycopersicon esculentum	(GlcNAc)n and polyLacNAc
28	STL	Solanum tuberosum	(GlcNAc)n and polyLacNAc
29	UDA	Urtica dioica	(GlcNAc)n and polyLacNAc
30	PWM	Phytolacca americana	(GlcNAc)n and polyLacNAc
31	Jacalin	Artocarpus integrifolia	Galβ1-3GalNAcα-Thr/Ser (T) and GalNAcα-Thr/Ser (Tn)
32	PNA	Arachis hypogaea	Galβ1-3GalNAcα-Thr/Ser (T)
33	WFA	Wisteria floribunda	Terminal GalNAc (e.g., GalNAc β1-4GlcNAc)
34	ACA	Amaranthus caudatus	Galβ1-3GalNAcα-Thr/Ser (T)
35	MPA	Maclura pomifera	Galβ1-3GalNAcα-Thr/Ser (T) and GalNAcα-Thr/Ser (Tn)
36	HPA	Helix pomatia	Terminal GalNAc
37	VVA	Vicia villosa	α-, β-linked terminal GalNAc and GalNAcα-Thr/Ser (Tn)
38	DBA	Dolichos biflorus	GalNAcα-Thr/Ser (Tn) and GalNAcα1-3GalNAc
39	SBA	Glycine max	Terminal GalNAc (especially GalNAcα1-3Gal)
40	Calsepa	Calystega sepiem	Man and Maltose
41	PTL-I	Psophocarpus tetragonolobus	α-GalNAc and Gal
42	MAH	Maackia amurensis	Siaα2-3Galβ1-3[Siaα2-6GalNAc]α-R
43	WGA	Triticum vulgaris	(GlcNAc)n and multivalent Sia
44	GSL-I-A4	Griffonia simplicifolia	α-GalNAc and GalNAcα-Thr/Ser (Tn)
45	GSL-I-B4	Griffonia simplicifolia	α-Gal

### Sheet: Table S2
Table S2. Applied lectin samples used for lectin–lectin interaction analysis.
Lectin	Vendor	Catalog No.	Lot No.	Application in this study
UEA-I	J-Chemical	300183	11505	Not used for tissue imaging
AAL	Vector Laboratories	L-1390	ZF0731	Not used for tissue imaging
MAL-I	Vector Laboratories	L-1310	ZG0124	Lectin-IMC
SNA	Vector Laboratories	L-1300	ZA0204	Lectin-IMC
PHA(E)	J-Chemical	J111	51900C	Not used for tissue imaging
GSL-II	Vector Laboratories	L-1210	Y0619	Not used for tissue imaging
ConA	J-Chemical	J103	41204C	Not used for tissue imaging
EEL	Vector Laboratories	L-1330	ZB1026	Not used for tissue imaging
Jacalin	Vector Laboratories	L-1150	Z0917	Not used for tissue imaging
WFA	Vector Laboratories	L-1350	Y0530	IF and Lectin-IMC
VVA	Vector Laboratories	L-1230	ZB0706	Not used for tissue imaging
SBA	J-Chemical	J117	51503C	Not used for tissue imaging
MAH	Vector Laboratories	L-1260	Y1001	Lectin-IMC
WGA	Vector Laboratories	L-1020	ZE0627	IF and Lectin-IMC

### Sheet: Table S3
Table S3. Net intensity data of LMA-based lectin–lectin interaction analysis.
Values represent mean net intensities of triplicate lectin spots.
	Applied lectins
Array lectins	UEA-I	AAL	MAL-I	SNA	PHA(E)	GSL-II	ConA	EEL	Jacalin	WFA	VVA	SBA	MAH	WGA
LTL	16.853	29476	0	3.30083	0	13.1646	15934.9	0	75.5474	0	13.1805	0	0	73.7161
PSA	14257.3	247.006	4850.74	1959.23	14265.5	1588.53	129.244	185.556	54.7062	13721.6	11715.9	93.7272	1158.67	397.431
LCA	10727.9	417.521	3002.25	1834.05	13426.5	436.426	166.913	160.197	59.6751	11323.1	12616	998.169	716.504	342.698
UEA-I	199.158	11929.8	4.39098	78.7604	11.0582	24.3906	8918.22	132.794	139.957	104.462	13.3511	0	4.23147	116.612
AOL	4136.63	291.696	67.0663	2001.33	26.4078	11.472	373.417	221.043	696.07	295.554	613.286	0	196.626	769.791
AAL	13825	374.828	3327.94	7133.78	385.537	805.694	1810.09	1235.9	2285.73	5429.25	6050.86	13.6478	1893.68	2215.67
MAL-I	18.0382	8106.32	35.3233	121.763	190.257	9.35488	22114	3.35205	444.81	21.713	2.30632	0	10.048	101.713
SNA	36.9626	11327.6	27.4413	184.227	80.4123	95.3973	16362.3	29.357	100.799	237.473	12.5454	5.06424	107.787	192.063
SSA	71.5099	15800.3	32.111	194.174	37.8711	47.8789	16882.9	33.0183	95.3282	209.287	2.88378	0	91.9371	127.812
TJA-I	0	8645.55	5.13115	1.8715	14.7441	0	2480.22	54.1144	113.119	908.532	0	0	71.7481	166.384
PHA(L)	0	570.943	0	115.964	0	0	22866.5	0	0	0	0	0	0	32.5098
ECA	0	1313.37	102.255	0	0	0	495.578	0	0	0	0	0	0	105.09
RCA120	209.83	3856.57	1196.5	1490.91	310.413	318.335	29259.8	1695.79	149.264	1124.92	222.523	342.999	86.3354	1055.59
PHA(E)	70.3609	170.698	138.939	415.844	0	9.10261	22040.7	0	0	0	2007.08	0	0	14.3714
DSA	18478	20893.5	693.695	482.924	498.012	77.0708	7826.49	325.358	199.017	3559.51	20297.9	7.54949	42.7647	508.124
GSL-II	0	891.407	0	0	156.345	152.296	816.804	0	0	0	0	0	0	124.339
NPA	7053.62	3468.97	11025.3	469.201	15858.4	233.411	1092.11	105.773	356.57	6802.21	10915.4	2.83825	1536.39	7772.11
ConA	3289.62	2167.06	6605.23	4598.01	18740.6	1884.37	1836.46	192.593	454.727	3778.17	3298.79	4341.58	5611.32	2627.9
GNA	2428.9	2031.9	15878.7	243.036	17440.3	72.4389	280.054	0	60.202	2235.73	5123.85	0.759642	3245.49	3525.88
HHL	5580.85	1989.5	14340.2	197.583	10750.8	168.016	189.397	17.936	11.9628	3640.17	8562.3	0	2583.27	1928.79
ACG	390.19	811.866	1104.55	592.65	351.834	23.2273	1414.15	1054.53	1194.1	913.909	161.8	22.4444	285.507	888.368
TxLC-I	0	89.7054	107.865	0	9.6247	0	8.58709	0	0	0	0	0	0	60.7048
BPL	0	2753.89	37.4949	140.344	0	272.65	10844.7	303.467	0	0.568967	0	0	0	83.2355
TJA-II	45.2355	3741.09	1.60868	3.36207	14.0374	0	1085.75	285.799	108.223	285.897	0	0	0	132.611
EEL	0	387.82	0	0	0	0	65.4862	378.863	126.123	333.706	0	0	0	242.352
ABA	174.557	134.045	520.077	4752.51	141.704	1.52399	411.43	1258.69	658.346	837.594	176.687	0	47.0391	843.275
LEL	38859.2	1162.49	10577.8	6466.6	11489.9	2177.84	10731	1635.16	20185.5	20496.8	24008.3	107.099	966.315	3279.84
STL	33535.3	6334.13	1104.14	835.737	934.384	1250.47	13353.3	847.17	732.413	9221.03	21361.3	36.2842	37.4291	1495.47
UDA	21195.6	3018.95	7493.86	3297.07	19519.5	2927.19	7777.45	1638.2	3238.39	16651.8	20769.1	140.093	2072.2	7885
PWM	0	5580.81	0	0	19.9214	0	213.813	0	0	732.419	0	0	0	202.75
Jacalin	3226.49	936.55	637.459	202.31	144.622	325.317	2523.06	734.169	1435.31	857.655	3084.85	0	424.68	157.918
PNA	0	23.7054	0	0	0	0	0	0	0	0	0	0	0	7.13415
WFA	0	539.985	59.8456	31.2585	0	0	1600.61	217.711	0	105.867	176.425	7.32575	0	2.15608
ACA	0	12.6934	0	4.67573	0	0	246.439	4.77382	6.00243	35.0433	0	0	0	91.311
MPA	0	103.75	0	0	0	0	528.55	73.2398	195.092	2711.23	0	0	0	48.856
HPA	6.61868	647.656	0	4.20407	0	87.9114	976.229	242.479	15.6587	70.2489	0	0	0	11.9928
VVA	0	5378.3	0	0	0	0	4487.87	0	0	0	411.275	0	0	0
DBA	0	614.051	0	0	0	0	10172.8	0	0	0	0	0	0	0
SBA	0	0	0	0	0	0	16859.8	0	0	170.218	0	0	0	0
Calsepa	6616.09	231.734	10868.1	660.436	2618.17	1476.38	179.458	0	209.659	4318.58	8419.09	0	4919.27	1955.91
PTL-I	0	4719.61	0	0	0	0	119.447	0	0	0	0	0	0	0
MAH	0	7867.28	0	0	0	0	24204.2	0	308.699	0	0	0	0	0
WGA	0	279.95	0	35.4467	106.57	45.959	357.829	287.293	150.914	494.414	251.019	0	0	1678.81
GSL-I-A4	0	14805.5	0	0	0	0	9989.54	0	296.768	819.189	0	0	0	0
GSL-I-B4	0	5683.19	0	0	0	0	4772.94	0	0	0	0	0	0	77.6012

### Sheet: Table S4
Table S4. Metal-conjugated probes and probe combinations used in Lectin-IMC experiments.
Probes sharing the same metal tag were assigned to different acquisition panels and were not used simultaneously.
DNA was detected using an iridium-based DNA intercalator in all Lectin-IMC experiments. Only selected channels from each multiplex acquisition panel are displayed in the corresponding figures.
(A) Metal-conjugated antibodies
Marker	Target	Metal tag	Vendor	Catalog No.	Clone	Final concentration (μg/mL)	Conjugation method
ACTA2	α-smooth muscle actin	Pr141	Standard BioTools	3141017D	1A4	1.25	Pre-conjugated
VIM	Vimentin	Nd143	Standard BioTools	3143027D	D21H3	0.167	Pre-conjugated
LAMC1	Laminin subunit gamma-1	Nd145	Atlas	HPA001909	1G2G4	0.5	In-house conjugated
COL6A6	Collagen alpha-6(VI) chain	Eu151	MyBioSource	MBS535250	Polyclonal	1.25	In-house conjugated
POSTN	Periostin	Sm154	Novus Biologicals	NBP1-30042	Polyclonal	0.225	In-house conjugated
BGN	Biglycan	Gd156	Bioss	bs-7552R	Polyclonal	1	In-house conjugated
MYL2	Myosin light chain 2	Tb159	Proteintech	10906-1-AP	Polyclonal	1.25	In-house conjugated
COL1	Collagen type I	Tm169	Standard BioTools	3169023D	Polyclonal	1.25	In-house conjugated
HSPG2	Perlecan / Heparan sulfate proteoglycan 2	Yb171	Abnova Corporation	MAB13314	A7L6	2	In-house conjugated
CD31	CD31 / Platelet Endothelial Cell Adhesion Molecule-1	Yb172	Standard BioTools	91H027172	MEC13.3	1.25	Pre-conjugated
LAMA4	Laminin subunit alpha-4	Lu175	Abnova Corporation	MAB15793	CL3183	1	In-house conjugated
(B) Metal-conjugated lectins
Lectin	Metal tag	Vendor	Catalog No.	Final concentration (μg/mL)	Conjugation method
SNA	Yb171	Vector Laboratories	L-1300	0.2	In-house conjugated
MAL-I	Nd145	Vector Laboratories	L-1310	2	In-house conjugated
MAH	Gd156	Vector Laboratories	L-1260	2	In-house conjugated
WFA	Dy162	Vector Laboratories	L-1350	2	In-house conjugated
WGA	Lu175	Vector Laboratories	L-1020	0.5	In-house conjugated
(C) Multiplex probe combinations used for Lectin-IMC data acquisition
Panel	Figures using data from the panel	Lectins	Antibodies / markers
Panel 1	Figures 2B, 4, and 6; Figures S1 and S2	WFA, WGA, MAL-I, SNA, MAH	VIM, COL1, CD31, ACTA2, MYL2
Panel 2	Figure 3	WFA, WGA	—
Panel 3	Figure 5; Figures S3 and S4	WFA	BGN, COL6A6, POSTN, HSPG2, LAMA4, LAMC1, COL1, VIM, ACTA2

### Sheet: Table S5
Table S5. Chemical characterization of thiolated and metal-labeled lectin probes.
Predicted molecular weights and molar extinction coefficients were obtained from UniProt.
Lectin concentrations were determined from A280 measurements using lectin-specific reference values.
SH concentrations were measured by an mBBr assay using L-cysteine as a standard, and SH groups per lectin molecule were calculated from SH and lectin concentrations.
Dy162 atoms per WFA molecule were determined by solution-mode analysis using a Dy standard.
Probe	UniProt ID	Molecular weight (Da)	Predicted molar extinction coefficient (M-1cm-1)	Measured A280 of 1 mg/mL reference solution	Lectin concentration (μM)	SH concentration (μM)	SH groups per lectin molecule	Metal isotope	Metal atoms per lectin molecule (mean ± SD)	Method
MAL-I-SH	P0DKL3	31285.8	49390	1.453	57.22	6.31	0.11	—	—	mBBr SH assay
MAH-SH	P93248	31208.7	47900	1.238	43.56	3.7	0.085	—	—	mBBr SH assay
SNA-SH	P33183	62300.4	78435	1.218	20.03	7.36	0.367	—	—	mBBr SH assay
WGA-SH	P10968	21238.9	30420	1.334	24.45	5.23	0.214	—	—	mBBr SH assay
WFA-SH	A0A218PFP3	26669.6	32430	0.835	73.2	13.84	0.189	Dy162	11.24 ± 0.27	mBBr SH assay / solution mode
WFA (negative control)	A0A218PFP3	26669.6	32430	0.835	—	not detected	not detected	—	—	mBBr SH assay

### Sheet: Table S6
Table S6. Parameters used for HALO-based object colocalization analysis.
Object colocalization analysis was performed using the HALO Object Colocalization FL module v2.1.4 (Indica Labs) with an image zoom of 1.
Connect length was set to 0 and Fill holes was enabled for all channels. Channel-specific detection parameters are listed below.
Object phenotypes were defined using AND-positive criteria for the indicated channels.
The same parameter settings were applied to comparable DCM and WT images.
(A) Channel-specific object detection parameters
Marker	Metal channel	Blur radius	Contrast radius	Contrast threshold	Intensity threshold	Object size
ACTA2	Pr141	0.6	4.49	0.508	0.5	0.5–100000
VIM	Nd143	0.2	4.3	0.5	7.5	1–100000
POSTN	Sm154	0.5	5	0.4	1.6	2.5–100000
WFA	Dy162	0.3	5	0.5	10	2.5–100000
(B) Object phenotype definitions
Object phenotype	Number of criteria	Definition
ACTA2+VIM+ objects	2	ACTA2 positive AND VIM positive
ACTA2+VIM+WFA+ objects	3	ACTA2 positive AND VIM positive AND WFA positive
ACTA2+VIM+WFA+POSTN+ objects	4	ACTA2 positive AND VIM positive AND WFA positive AND POSTN positive

### Sheet: Table S7
Table S7. QuPath image analysis parameters.
Analysis	Tissue	Input channels	Object / region definition	Intensity range used for classification						Inclusion / classification rule	Output
				DNA	VIM	ACTA2	WFA	POSTN	MYL2
Cell detection	Mouse	DNA	Cells detected based on nuclear DNA signal	≥10	N/A	N/A	N/A	N/A	N/A	Tissue/background regions and obvious segmentation artifacts were excluded	Cell objects
VIM+ACTA2+ cell analysis	Mouse	VIM, ACTA2	Cells positive for both VIM and ACTA2	N/A	≥2	≥8	N/A	N/A	N/A	Defined as myofibroblast-like cell population	VIM+ACTA2+ cells
WFA+VIM+ACTA2+ cell analysis	Mouse	WFA, VIM, ACTA2	Cells positive for WFA, VIM, and ACTA2	N/A	≥2	≥8	≥5	N/A	N/A	Sub-ROIs containing ≥10 VIM+ACTA2+ cells were included	Ratio of WFA+ cells within VIM+ACTA2+ cells
POSTN+WFA+VIM+ACTA2+ cell analysis	Mouse	POSTN, WFA, VIM, ACTA2	Cells positive for POSTN, WFA, VIM, and ACTA2	N/A	≥2	≥8	≥5	≥1	N/A	Same sub-ROI rule as above	Ratio of POSTN+ cells within WFA+VIM+ACTA2+ cells
Sub-ROI analysis	Mouse	DNA, WFA, VIM, ACTA2, POSTN	Each 1 mm x 1 mm IMC image was divided into 25 sub-ROIs	N/A	N/A	N/A	N/A	N/A	N/A	Sub-ROIs containing ≥10 VIM+ACTA2+ cells included	Sub-ROI-based quantitative data
WFA+ region mask	Mouse Human	WFA	WFA+ tissue regions	N/A	N/A	N/A	≥8 ≥3	N/A	N/A	Fixed threshold applied to define WFA+ regions	WFA+ region masks
In/near/far WFA classification	Mouse Human	WFA, MYL2, VIM, ACTA2	Cells classified by spatial relationship to WFA+ regions	N/A	3-5 1.5-3	3-10 3-8	≥8 ≥3	N/A	3-6 2-5	In WFA: within WFA+ regions; near WFA: ≤20 μm from WFA+ regions; far WFA: >20 μm from WFA+ regions	Relative enrichment of MYL2+, VIM+, and ACTA2+ cells
Nearest distance to WFA+ region analysis	Mouse Human	WFA, MYL2, VIM, ACTA2	Distance from each marker+ cell to nearest WFA+ region	N/A	3-5 1.5-3	3-10 3-8	≥8 ≥3	N/A	3-6 2-5	Non-tissue/background regions were excluded	Distance distribution by cell type

### Sheet: Table S8
Table S8. Pixel-based spatial correspondence between WFA and selected ECM proteins.
Values were obtained from the 1 mm × 1 mm IMC image shown in Figure 5A and Figure S3.
Protein	Protein-positive pixel threshold	Dice coefficient	Protein signal in WFA-positive regions (%)	Mean signal enrichment in WFA-positive regions (fold)
BGN	≥1	0.236	25.7	2.46
COL6A6	≥1	0.355	38.8	4.51
POSTN	≥2	0.41	53.1	8.04
HSPG2	≥1	0.178	32.1	3.36
LAMA4	≥1	0.282	33.5	3.59
LAMC1	≥1	0.212	30.9	3.18
COL1 (control)	≥12	0.24	40.1	4.77
